# Deriving time-concordant event cascades from gene expression data: A case study for Drug-Induced Liver Injury (DILI)

**DOI:** 10.1101/2021.09.23.461089

**Authors:** Anika Liu, Namshik Han, Jordi Munoz-Muriedas, Andreas Bender

## Abstract

Adverse event pathogenesis is often a complex process which compromises multiple events ranging from the molecular to the phenotypic level. In toxicology, Adverse Outcome Pathways (AOPs) aim to formalize this as temporal sequences of events, in which event relationships should be supported by causal evidence according to the tailored Bradford-Hill criteria. One of the criteria is whether events are consistently observed in a certain temporal order and, in this work, we study this time concordance using the concept of “first activation” as data-driven means to generate hypotheses on potentially causal mechanisms. As a case study, we analysed liver data from repeat-dose studies in rats from the TG-GATEs database which comprises measurements across eight timepoints, ranging from 3 hours to 4 weeks post-treatment. We identified time concordant gene expression-derived events preceding adverse histopathology, which serves as surrogate readout for Drug-Induced Liver Injury (DILI). We find known mechanisms in DILI to be time-concordant, and show further that significance, frequency and log fold change (logFC) of differential expression are metrics which can additionally prioritize events although not necessary to be mechanistically relevant. Moreover, we used the temporal order of transcription factor (TF) expression and regulon activity to identify transcriptionally regulated TFs and subsequently combined this with prior knowledge on functional interactions to derive detailed gene-regulatory mechanisms, such as reduced Hnf4a activity leading to decreased expression and activity of Cebpa. At the same time, also potentially novel events are identified such as Sox13 which is highly significantly time-concordant and shows sustained activation over time. Overall, we demonstrate how time-resolved transcriptomics can derive and support mechanistic hypotheses by quantifying time concordance and how this can be combined with prior causal knowledge, with the aim of both understanding mechanisms of toxicity, as well as potential applications to the AOP framework. We make our results available in the form of a Shiny app (https://github.com/anikaliu/DILICascades_App), which allows users to query events of interest in more detail.

**Author Summary:** Understanding mechanisms from systems-scale biological data is of great relevance in toxicology as well as drug discovery; however how to generate causal hypotheses instead of correlations is by no means clear. In this work, we study the conserved temporal order of events and present an automatable framework to quantify and characterize time concordance across a large set of time-series. We apply this concept to events derived from time-resolved gene expression and histopathology from the TG-GATEs *in vivo* liver data as a case study. We were able to recover known events involved in the pathogenesis of Drug-Induced Liver Injury (DILI), and identify potentially novel pathway and transcription factors (TFs) which precede adverse histopathology. As complementary sources of evidence for causality, we additionally show how time concordance and prior knowledge on plausible interactions between TFs can be combined to derive causal hypotheses on the TFs’ mode of regulation and interaction partners. Overall, the results derived in our case study can serve as valuable hypothesis-free starting points for the development of Adverse Outcome Pathways for DILI, and demonstrate that our approach provides a novel angle to prioritize mechanistically relevant events.
