## Supplementary material for "Deriving time-concordant event cascades from gene expression data: A case study for Drug-Induced Liver Injury (DILI)": S1_File

COMPOUND_NAME	BARCODE
caffeine	003017248021
cyclosporine_A	003017588014
cyclosporine_A	003017566019
amphotericin_B	003017884018
fluphenazine	003017050017
aspirin	003017659002
cephalothin	003017588011
cephalothin	003017588012
chlorpheniramine	003017296019
cisplatin	003017472017
coumarin	003017736025
coumarin	003017686002
haloperidol	003017001020
haloperidol	003017001021
ibuprofen	003017152020
ibuprofen	003017152021
ibuprofen	003017152030
mefenamic_acid	003017175008
mefenamic_acid	003017175010
mefenamic_acid	003017182004
metformin	003017044024
imipramine	003017153029
iproniazid	003017140006
lomustine	003017122006
lomustine	003017075012
methimazole	003017060009
methimazole	003017060014
methimazole	003017060011
methimazole	003017060012
methyldopa	003017106011
methyldopa	003017106012
methyldopa	003017096030
methyldopa	003017134026
methylene_dianiline	003017875010
methylene_dianiline	003017875005
mexiletine	003017237028
methyltestosterone	003017014004
methyltestosterone	003017014018
methyltestosterone	003017014019
methyltestosterone	003017032018
moxisylyte	003017108014
moxisylyte	003017075015
moxisylyte	003017075030
moxisylyte	003017014019
moxisylyte	003017032018
nifedipine	003017300004
nifedipine	003017300003
nifedipine	003017300006
nitrosodiethylamine	003017507001
pemoline	003017034026
pemoline	003017034029
pemoline	003017034030
pemoline	003017062018
perhexiline	003017704003
perhexiline	003017704010
perhexiline	003017062025
perhexiline	003017034022
perhexiline	003017034030
perhexiline	003017062018
quinidine	003017151029
quinidine	003017151030
quinidine	003017152019
rotenone	003017860029
naproxen	003017166017
naproxen	003017166022
naproxen	003017167015
tetracycline	003017070015
tetracycline	003017110008
tetracycline	003017069028
tetracycline	003017110015
tetracycline	003017082005
thioacetamide	003017663008
thioridazine	003017049012
thioridazine	003017049009
tiopronin	003017261007
tiopronin	003017238005
tiopronin	003017238006
tiopronin	003017239002
tiopronin	003017243016
tiopronin	003017243023
tolbutamide	003017410002
triamterene	003017417023
triamterene	003017417024
triamterene	003017352013
trimethadione	003017477012
trimethadione	003017503009
vitamin_A	003017072030
WY-14643	003017708011
WY-14643	003017709011
tacrine	003017089004
tacrine	003017122005
tamoxifen	003017122002
rifampicin	003017666014
