## Supplementary material for "Deriving time-concordant event cascades from gene expression data: A case study for Drug-Induced Liver Injury (DILI)": S3_Table

	keyevent	gs_description	gs_exact_source	direction	significant	pval	TPR	PPV
1	Bile acids	Recycling of bile acids and salts	R-HSA-159418	Down-regulated	Significant	5.65516954512138e-09	0.304 (17/56)	1 (17/17)
2	Bile acids	Bile acid and bile salt metabolism	R-HSA-194068	Down-regulated	Significant	2.38121258519675e-06	0.25 (14/56)	0.933 (14/15)
3	Bile acids	Synthesis of bile acids and bile salts	R-HSA-192105	Down-regulated	Significant	0.000770492303783034	0.179 (10/56)	0.833 (10/12)
4	Cell death	Programmed Cell Death	R-HSA-5357801	Up-regulated	Significant	0.000486975217207908	0.25 (14/56)	0.737 (14/19)
5	ER stress	Autophagy	R-HSA-9612973	Up-regulated	Significant	0.0128330894374514	0.161 (9/56)	0.692 (9/13)
6	ER stress	Unfolded Protein Response (UPR)	R-HSA-381119	Up-regulated	Not significant	0.082189844126863	0.143 (8/56)	0.571 (8/14)
7	ER stress	Unfolded Protein Response (UPR)	R-HSA-381119	Down-regulated	Not significant	0.37937529249666	0.054 (3/56)	0.5 (3/6)
8	JNK signaling	JNK (c-Jun kinases) phosphorylation and activation mediated by activated human TAK1	R-HSA-450321	Up-regulated	Significant	0.00585379336807663	0.179 (10/56)	0.714 (10/14)
9	JNK signaling	JNK (c-Jun kinases) phosphorylation and activation mediated by activated human TAK1	R-HSA-450321	Down-regulated	Not significant	0.700456879905099	0.054 (3/56)	0.333 (3/9)
10	LXR signaling	NR1H2 & NR1H3 regulate gene expression linked to lipogenesis	R-HSA-9029558	Down-regulated	Significant	0.000148344358270491	0.232 (13/56)	0.812 (13/16)
11	LXR signaling	NR1H2 & NR1H3 regulate gene expression linked to gluconeogenesis	R-HSA-9632974	Down-regulated	Significant	0.000292396394901169	0.196 (11/56)	0.846 (11/13)
12	LXR signaling	NR1H2 and NR1H3-mediated signaling	R-HSA-9024446	Down-regulated	Significant	0.00961833170141845	0.107 (6/56)	0.857 (6/7)
13	LXR signaling	NR1H3 & NR1H2 regulate gene expression linked to cholesterol transport and efflux	R-HSA-9029569	Down-regulated	Significant	0.00961833170141845	0.107 (6/56)	0.857 (6/7)
14	LXR signaling	NR1H2 & NR1H3 regulate gene expression to control bile acid homeostasis	R-HSA-9623433	Down-regulated	Significant	0.0127324265133738	0.143 (8/56)	0.727 (8/11)
15	LXR signaling	NR1H2 & NR1H3 regulate gene expression to limit cholesterol uptake	R-HSA-9031525	Down-regulated	Significant	0.0273651991613726	0.107 (6/56)	0.75 (6/8)
16	LXR signaling	NR1H3 & NR1H2 regulate gene expression linked to cholesterol transport and efflux	R-HSA-9029569	Up-regulated	Not significant	0.130718954248366	0.036 (2/56)	1 (2/2)
17	LXR signaling	NR1H2 & NR1H3 regulate gene expression linked to triglyceride lipolysis in adipose	R-HSA-9031528	Down-regulated	Not significant	0.461696703777363	0.036 (2/56)	0.5 (2/4)
18	LXR signaling	NR1H2 & NR1H3 regulate gene expression to limit cholesterol uptake	R-HSA-9031525	Up-regulated	Not significant	0.596553773024361	0.018 (1/56)	0.5 (1/2)
19	LXR signaling	NR1H2 & NR1H3 regulate gene expression linked to gluconeogenesis	R-HSA-9632974	Up-regulated	Not significant	0.608525487548607	0.054 (3/56)	0.375 (3/8)
20	LXR signaling	NR1H2 & NR1H3 regulate gene expression to control bile acid homeostasis	R-HSA-9623433	Up-regulated	Not significant	0.710753854855423	0.036 (2/56)	0.333 (2/6)
21	Mitochondrial beta oxidation	Mitochondrial Fatty Acid Beta-Oxidation	R-HSA-77289	Up-regulated	Significant	6.94155518505668e-05	0.268 (15/56)	0.789 (15/19)
22	Mitochondrial beta oxidation	mitochondrial fatty acid beta-oxidation of unsaturated fatty acids	R-HSA-77288	Up-regulated	Significant	0.000174663286902994	0.357 (20/56)	0.667 (20/30)
23	Mitochondrial beta oxidation	mitochondrial fatty acid beta-oxidation of saturated fatty acids	R-HSA-77286	Up-regulated	Significant	0.000449608936804654	0.232 (13/56)	0.765 (13/17)
24	Mitochondrial beta oxidation	Mitochondrial Fatty Acid Beta-Oxidation	R-HSA-77289	Down-regulated	Not significant	0.18890316437301	0.089 (5/56)	0.556 (5/9)
25	Mitochondrial beta oxidation	mitochondrial fatty acid beta-oxidation of saturated fatty acids	R-HSA-77286	Down-regulated	Not significant	0.204056899574966	0.125 (7/56)	0.5 (7/14)
26	Mitochondrial beta oxidation	mitochondrial fatty acid beta-oxidation of unsaturated fatty acids	R-HSA-77288	Down-regulated	Not significant	0.700456879905099	0.054 (3/56)	0.333 (3/9)
27	Mitophagy	Mitophagy	R-HSA-5205647	Up-regulated	Significant	4.83919195626409e-06	0.411 (23/56)	0.719 (23/32)
28	Mitophagy	PINK1-PRKN Mediated Mitophagy	R-HSA-5205685	Up-regulated	Significant	5.87379016230762e-05	0.411 (23/56)	0.657 (23/35)
29	Mitophagy	Receptor Mediated Mitophagy	R-HSA-8934903	Up-regulated	Significant	0.00560882981499714	0.214 (12/56)	0.667 (12/18)
30	Mitophagy	Receptor Mediated Mitophagy	R-HSA-8934903	Down-regulated	Not significant	0.461696703777363	0.036 (2/56)	0.5 (2/4)
31	Mitophagy	Mitophagy	R-HSA-5205647	Down-regulated	Not significant	0.899539217653748	0.018 (1/56)	0.2 (1/5)
32	Mitophagy	PINK1-PRKN Mediated Mitophagy	R-HSA-5205685	Down-regulated	Not significant	0.990870330340355	0.018 (1/56)	0.1 (1/10)
33	Oxidative stress	Oxidative Stress Induced Senescence	R-HSA-2559580	Up-regulated	Not significant	0.218164099997802	0.071 (4/56)	0.571 (4/7)
34	Oxidative stress	Oxidative Stress Induced Senescence	R-HSA-2559580	Down-regulated	Not significant	0.839690240936832	0.018 (1/56)	0.25 (1/4)
35	Peroxisome	Beta-oxidation of very long chain fatty acids	R-HSA-390247	Up-regulated	Significant	3.42341078483528e-05	0.339 (19/56)	0.731 (19/26)
36	Peroxisome	Peroxisomal lipid metabolism	R-HSA-390918	Up-regulated	Significant	0.000148344358270491	0.232 (13/56)	0.812 (13/16)
37	Peroxisome	Peroxisomal protein import	R-HSA-9033241	Up-regulated	Significant	0.000148344358270491	0.232 (13/56)	0.812 (13/16)
38	Peroxisome	Peroxisomal protein import	R-HSA-9033241	Down-regulated	Significant	0.0279017128682394	0.125 (7/56)	0.7 (7/10)
39	Peroxisome	Beta-oxidation of very long chain fatty acids	R-HSA-390247	Down-regulated	Significant	0.035597269280499	0.196 (11/56)	0.579 (11/19)
40	Peroxisome	Peroxisomal lipid metabolism	R-HSA-390918	Down-regulated	Significant	0.0448680583958815	0.161 (9/56)	0.6 (9/15)
41	TNF signaling	TNF signaling	R-HSA-75893	Up-regulated	Significant	0.00490826828823269	0.143 (8/56)	0.8 (8/10)
42	TNF signaling	TNF signaling	R-HSA-75893	Down-regulated	Not significant	0.299277605779154	0.036 (2/56)	0.667 (2/3)
